# Mouse model and human patient data suggest critical roles for Pten and p53 in suppressing POLE mutant tumor development

**DOI:** 10.1101/2021.10.10.463847

**Authors:** Vivian S. Park, Meijuan J.S. Sun, Wesley D. Frey, Leonard G. Williams, Karl P. Hodel, Juliet D. Strauss, Sydney J. Wellens, James G. Jackson, Zachary F. Pursell

**Author notes:** To whom correspondence should be addressed: Zachary F. Pursell.

## Abstract

Mutations in the exonuclease domain of *POLE* are associated with tumors harboring very high mutation burdens. The mechanisms linking this significant mutation accumulation and tumor development remain poorly understood. *Pole*^+/P286R^;*Trp53*^+/−^ mice showed accelerated cancer mortality compared to *Pole*^+/P286R^;*Trp53*^+/+^ mice. Cells from *Pole*^+/P286R^ mice showed increased p53 activation, and subsequent loss of p53 permitted rapid growth, implicating canonical p53 loss of heterozygosity in POLE mutant tumor growth. Somewhat surprisingly, however, p53 status had no effect on tumor mutation burden or single base substitution signatures in *POLE* mutant tumors from mice or humans. Pten has important roles in maintaining genome stability. We find that *PTEN* mutations are highly enriched in human POLE mutant tumors, including many in POLE signature contexts. One such signature mutation, *PTEN-F341V*, was previously shown in a mouse model to specifically decrease nuclear Pten and lead to increased DNA damage. We found tumors in *Pole*^+/P286R^ mice that spontaneously acquired *Pten*^*F341V*^ mutations and were associated with significantly reduced nuclear Pten and elevated DNA damage. Taken together with recent published work, our results support the idea that POLE-mediated hypermutagenesis is necessary, but not entirely sufficient, for tumorigenesis. Disabling surveillance of nuclear DNA damage is a likely sufficient factor.
