## Supplemental Tables for "Mouse model and human patient data suggest critical roles for Pten and p53 in suppressing POLE mutant tumor development"

### Sheet: Supp Table 1
Supplementary Table 1. p53 inactivation does not rescue PoleP286R/P286R embryonic lethality. Genotyping of litters from double heterozygous breeding (Pole+/P286R;Trp53+/- x Pole+/P286R;Trp53+/-)
		Pole+/+;Trp53+/+	Pole+/+;Trp53+/-	Pole+/+;Trp53-/-
	Expected	0.0625	0.125	0.0625
	Observed	2 (5.3%)	8 (21.1%)	1 (2.6%)
		Pole+/P286R;Trp53+/+	Pole+/P286R;Trp53+/-	Pole+/P286R;Trp53-/-
	Expected	0.125	0.25	0.125
	Observed	10 (26.3%)	15 (39.5%)	1 (2.6%)
		PoleP286R/P286R;Trp53+/+	PoleP286R/P286R;Trp53+/-	PoleP286R/P286R;Trp53-/-
	Expected	0.0625	0.125	0.0625
	Observed	0 (0%)	1 (2.6%)	0 (0%)

### Sheet: Supp Table 2
Supplementary Table 2. Mutations in Trp53, Pten and Fbxw7 based on next generation sequencing of Pole+/P286R;Trp53+/+ and Pole+/P286R;Trp53+/- tumors.
		FREQUENCY
	TUMOR	Pole+/+ Trp53+/+	Pole+/+ Trp53+/-	Pole+/P286R Trp53+/+	Pole+/+P286RTrp53+/-
	Lymphoma
	Thymic	0	0	2	4
	Liver	0	0	0	2
	Splenic	0	0	8	7
	Nodal	0	0	1	5
	Adenocarcinoma
	Intestine	0	0	2	0

### Sheet: Supp Table 3
Supplementary Table 3. Mouse Pole-P286R tumor Trp53 and Pten mutations
	Mouse ID#	Age at Death (mo)	Tumor Type	Germline Trp53 Genotype	TUMOR
					Trp53 mutation	Pten mutation
	1	4.4	Thymus	+/-	Q97fs (6A>7A)	splice (T>G-CTG)
						F154L (T>G-TTT)
						F341V (T>G-TTT)
	2	3.4	Thymus	+/-	E14K (C>T-TCG)	wt
	3	4.1	Spleen	+/-	L191R (T>G-CTT)	wt
	4	4.2	Spleen	+/-	R210C (C>T-TCG)	wt
	5	6.9	Thymus	+/+	wt	wt
	6	11.3	Spleen	+/+	R210C (C>T-TCG)	E288* (-- >A-AAA)
					Y324*(T>G-ATA)
	7	10.3	Spleen	+/+	V119G (T>G-GTT)	wt
					R270C (C>T-TCG)
	8	4.1	Thymus	+/+	wt	wt
	9	2	Thymus	+/+	wt	D24N (C>A-TCT)
						A126S (C>A-GCT)
						F341V (T>G-TTT)
	10	6.5	Spleen	+/+	wt	Y68D (T>G-ATA)
	11	4.1	Thymus	+/+	wt	P38H (C>A-CCT)
						I122L (T>G-ATT)
						F154L (T>G-TTT)

### Sheet: Supp Table 4
Supplementary Table 4. POLE-P286R tumor Trp53 and Pten variants and known effects
PTEN
MOUSE VARIANT	HUMAN VARIANT	PROTEIN EFFECT	REFERENCES	DESCRIPTION
D24E	D24G	loss of function - predicted	PMID: 29533785	PTEN D24G lies within the phosphatase tensin-type domain of the Pten protein (UniProt.org). D24G has not been biochemically characterized, but results in increased transformation ability in two different cell lines (PMID: 29533785), and therefore, is predicted to result in a loss of Pten protein function.
D24N	D24N	loss of function	PMID: 17213812	PTEN D24N lies within the phosphatase tensin-type domain of the Pten protein (UniProt.org). D24N retains phosphatase activity, but has aberrant nuclear localization and fails to inhibit Akt phosphorylation, cell proliferation, and transformation in cell culture (PMID: 17213812) and therefore, confers a loss of function to the Pten protein.
	D24V	loss of function - predicted	PMID: 24498881	PTEN D24V lies within the phosphatase tensin-type domain of the Pten protein (UniProt.org). D24V is predicted to result in a loss of Pten function as indicated by increased phosphorylation of Akt and S6rp in culture (PMID: 24498881).
	D24Y	loss of function	PMID: 25875300, PMID: 17213812	PTEN D24Y lies within the phosphatase tensin-type domain of the Pten protein (UniProt.org). D24Y confers a loss of function to the Pten protein, as demonstrated by loss of phosphatase activity and reduced nuclear localization in cell culture (PMID: 25875300, PMID: 17213812).
F341V	F341V	loss of function	PMID: 11051241, PMID: 15355975	PTEN F341V lies within the C2 tensin-type domain of the Pten protein (UniProt.org). F341V results in a loss of Pten phosphatase activity in an in vitro assay (PMID: 11051241) and loss of binding to PICT-1 (PMID: 15355975).
A126S	A126S	loss of function	PMID: 26504226 PMID: 21828076	PTEN A126S lies within the phosphatase tensin-type domain of the Pten protein (UniProt.org). A126S results in a loss of Pten phosphatase activity in culture and reduced inhibition of Pi3k activity in yeast (PMID: 26504226 PMID: 21828076).
Y68D	Y68D	loss of function - predicted	PMID: 21828076	PTEN Y68D lies within the phosphatase tensin-type domain of the Pten protein (UniProt.org). Y68D is predicted to confer a loss of function to the Pten protein as demonstrated by loss of phosphatase activity in yeast (PMID: 21828076).
P38H	P38H	loss of function	PMID: 32366478 PMID: 32350270	PTEN P38H lies within the phosphatase tensin-type domain of the Pten protein (UniProt.org). P38H demonstrates Pten protein stability similar to wild-type protein (PMID: 32366478 PMID: 32350270) however results in a partial loss of ability to rescue spheroid formation (PMID: 32366478) and fails to suppress Akt phosphorylation in cell culture and delays normal developmental growth in flies (PMID: 3…
I122L	I122L	loss of function - predicted	PMID: 32350270	PTEN I122L lies within the phosphatase tensin-type domain of the Pten protein (UniProt.org). I122L is predicted to confer a loss of function to the Pten protein as demonstrated by loss of phosphatase activity in yeast (PMID: 21828076).
F154L	F154L	loss of function - predicted	PMID: 19329485	PTEN F154L lies within the phosphatase tensin-type domain of the Pten protein (UniProt.org). F154L results in loss of phosphatase activity as indicated by failure to inhibit Akt phosphorylation in cell culture (PMID: 19329485), and therefore, is predicted to result in a loss of Pten protein function.
E288*
I5S
Y27D	Y27D	loss of function - predicted	PMID: 29533785	PTEN Y27D lies within the phosphatase tensin-type domain of the Pten protein (UniProt.org). Y27D has not been biochemically characterized, but results in increased transformation ability in two different cell lines (PMID: 29533785), and therefore, is predicted to result in a loss of Pten protein function.
R173H	R173H	loss of function - predicted	PMID: 27147599, PMID: 32350270, PMID: 32366478, PMID: 10866302, PMID: 32366478, PMID: 24721394	PTEN R173H lies within the phosphatase tensin-type domain of the Pten protein (UniProt.org). R173H correlates with wild-type Pten phenotype in a gene expression profile analysis (PMID: 27147599) and leads to normal developmental growth in flies, but fails to suppress Akt phosphorylation in cell culture (PMID: 32350270), demonstrates reduced Pten protein stability (PMID: 32366478, PMID: 32350270),…
P96S	P96S	unknown		PTEN P96S lies within the phosphatase tensin-type domain of the Pten protein (UniProt.org). P96S has been identified in the scientific literature (PMID: 22653804, PMID: 29681454, PMID: 24468202), but has not been biochemically characterized and therefore, its effect on Pten protein function is unknown (PubMed, Mar 2021).
L182*
K6T
I32S
TRP53
MOUSE VARIANT	HUMAN VARIANT	PROTEIN EFFECT		DESCRIPTION
E14K	E11Q	no effect - predicted	PMID: 33257846	TP53 E11Q lies within the CCAR2 and HRMT1L2-interacting regions and the transcription activation region of the Tp53 protein (UniProt.org). E11Q results in colony growth, induction of apoptosis, and transcriptional activity similar to wild-type Tp53 in cultured cells (PMID: 33257846), and therefore, is predicted to have no effect on Tp53 protein function.
L191R	L194R	loss of function	PMID: 12509279, PMID: 15077194	TP53 L194R lies within the DNA binding domain of the Tp53 protein (UniProt.org). L194R results in decreased wild-type Tp53 transactivation activity and loss of growth suppression activity, and also confers a gain of function to Tp53 resulting in aberrant activation of ASNS and hTERT in culture (PMID: 12509279, PMID: 15077194).
R210C	R213*	loss of function - predicted		TP53 R213* results in a premature truncation of the Tp53 protein at amino acid 213 of 393 (UniProt.org). Due to disruption of the DNA-binding domain and loss of the oligomerization domain (UniProt.org), R213* is predicted to result in a loss of Tp53 protein function.
	R213G	unknown		TP53 R213G lies within the DNA-binding domain of the Tp53 protein (PMID: 15510160). R213G has been identified in sequencing studies (PMID: 28744014, PMID: 26319365, PMID: 31590326), but has not been biochemically characterized and therefore, its effect on Tp53 protein function is unknown (PubMed, Jun 2021).
	R213L	unknown		TP53 R213L lies within the DNA-binding domain of the Tp53 protein (UniProt.org). R213L has been identified in the scientific literature (PMID: 29979965), but has not been biochemically characterized and therefore, its effect on Tp53 protein function is unknown (PubMed, Jun 2021).
	R213Q	loss of function - predicted	PMID: 8080050	TP53 R213Q lies within the DNA-binding domain of the Tp53 protein (PMID: 22713868). R213Q results in a mild increase in cell proliferation in culture and fails to inhibit tumor growth in animal models (PMID: 8080050), and therefore, is predicted to confer a loss of function to the Tp53 protein.
V119G	V122E	unknown		TP53 V122E lies within the DNA-binding domain of the Tp53 protein (PMID: 21760703). V122E results in altered transcriptional activity in yeast (PMID: 15781620), but has not been characterized in human cells and therefore, its effect on Tp53 protein function is unknown (PubMed, Feb 2021).
	V122M	unknown		TP53 V122M lies within the DNA-binding domain of the Tp53 protein (PMID: 21760703). V122M results in altered transcriptional activity in yeast (PMID: 15781620), but has not been characterized in human cells and therefore, its effect on Tp53 protein function is unknown (PubMed, Feb 2021).
R270C	R273C	loss of function	PMID: 23264849, PMID: 23612969, PMID: 16861262	TP53 R273C is a hotspot mutation that lies within the DNA binding domain of the Tp53 protein (PMID: 22713868). R273C results in decreased activation of wild-type Tp53 target genes, as well as aberrant activation of gene expression, and increased cell proliferation and migration in culture (PMID: 23264849, PMID: 23612969, PMID: 16861262).
L347S	L350P	loss of function	PMID: 16288208	TP53 L350P lies within the tetramerization domain of the Tp53 protein (PMID: 20978130). L350P results in decreased binding to Tfap2a, decreased Tp53 transactivation activity in a reporter assay, and decreased induction of p21 gene expression in cell culture (PMID: 16288208).
F131V	F134L	loss of function	PMID: 14587098, PMID: 31081129	TP53 F134L lies within the DNA binding region of the Tp53 protein (UniProt.org). F134L results in a loss of Tp53-dependent DNA damage response (PMID: 14587098), altered subcellular localization, failure to induce apoptosis in culture, decreased expression of downstream Tp53-targets, and decreased transactivation activity in a reporter assay (PMID: 31081129).
	F134Y	loss of function	PMID: 25584008	TP53 F134Y lies within the DNA-binding domain of the Tp53 protein (PMID: 15510160). F134Y results in decreased Tp53 transactivation activity and reduced ability to suppress colony formation in cell culture (PMID: 25584008).
R246Q	R249G	loss of function	PMID: 23246812	TP53 R249G is a hotspot mutation that lies within the DNA-binding domain of the Tp53 protein (PMID: 22713868). R249G results in decreased activation of Tp53 target genes, as well as increased proliferation and resistance to apoptosis in cell culture (PMID: 23246812).
	R249K	unknown		TP53 R249K is a hotspot mutation that lies within the DNA-binding domain of the Tp53 protein (PMID: 22713868). R249K has been identified in the scientific literature (PMID: 27101868, PMID: 29445290), but has not been biochemically characterized and therefore, its effect on Tp53 protein function is unknown (PubMed, Jun 2021).
	R249M	loss of function	PMID: 15037740, PMID: 17999388	TP53 R249M is a hotspot mutation that lies within the DNA-binding domain of the Tp53 protein (PMID: 22713868). R249M results in decreased Tp53 transcriptional activation and repression in cultured cells (PMID: 15037740, PMID: 17999388).
	R249S	loss of function	PMID: 20212049, PMID: 20538734	TP53 R249S is a hotspot mutation within the DNA-binding domain of the Tp53 protein (PMID: 22713868). R249S results in decreased DNA binding and transactivation activity of Tp53, and confers context-dependent transforming ability in cell culture (PMID: 20212049, PMID: 20538734).
	R249T	unknown		TP53 R249T is a hotspot mutation that lies within the DNA-binding domain of the Tp53 protein (PMID: 21760703). R249T is predicted to confer a loss of function on Tp53 in computational models (PMID: 9724739), and has been associated with secondary drug resistance in a patient (Blood 2018 132:2818), but has not been biochemically characterized and therefore, its effect on Tp53 protein function is u…
	R249W	gain of function	PMID: 23612969, PMID: 16236433	TP53 R249W is a hotspot mutation that lies within the DNA-binding domain of the Tp53 protein (PMID: 22713868). R249W results in increased proliferation and colony formation in cell culture, and confers a gain of function to Tp53 in the ability to repress TIMP-3 (PMID: 23612969, PMID: 16236433).
Description Reference: ckb.jax.org
